# Single-Cell and Spatial Analysis Reveals Retention of FCRL4⁺ Memory B Cells in Pediatric Tonsillar Hypertrophy

**DOI:** 10.64898/2026.09.18.751603

**Authors:** Julia Young Baik, Geon Woo Park, Siyeon Jin, Jiwon Koh, Yewon Moon, Hyeewon Seo, Ha Yeon Shin, Chaeyoon Kim, Taeeun Gu, Minseok Kim, Doo Hee Han, Hyun Je Kim

**Affiliations:** Department of Biomedical Sciences, Seoul National University Graduate School, Seoul, Korea; Department of Otorhinolaryngology, Seoul National University College of Medicine, Seoul, Korea; Department of Pathology, Seoul National University Hospital, Seoul, Korea; Department of Microbiology and Immunology, Seoul National University College of Medicine, Seoul, Korea; Cancer Research Institute, Seoul National University College of Medicine, Seoul, Korea; Interdisciplinary Program in Artificial Intelligence (IPAI), Seoul National University, Seoul, Korea; School Of Transdisciplinary Innovations, Seoul National University, Seoul, Korea

**Author notes:** Corresponding author. (Doo Hee Han); Hyun Je Kim. These authors contributed equally to this work (Julia Young Baik, Geon Woo Park, Siyeon Jin). E-mail: Julia Young Baik, Geon Woo Park, Siyeon Jin, Jiwon Koh, Yewon Moon, Hyeewon Seo, Ha Yeon Shin, Chaeyoon Kim, Taeeun Gu, Minseok Kim, Doo Hee Han, Hyun Je Kim.

## Abstract

Pediatric tonsillar hypertrophy is a leading cause of sleep-disordered breathing in children, yet the immune mechanisms sustaining tonsillar enlargement remain unclear. Using integrated single-cell and spatial profiling of pediatric tonsils in a discovery cohort (n = 45) and independent validation cohort (n = 32), we identify a selective expansion and follicular retention of FCRL4⁺ memory B cells within the mantle zone of hypertrophic tonsils. These cells exhibit a quiescent, tissue-adapted phenotype characterized by NFATC1 repression and reciprocal RUNX1–RUNX2 regulation. Their accumulation is orchestrated by follicular type 1 regulatory T (Tr1) cells, which engage CTLA-4–CD86 checkpoint interactions to suppress plasma cell differentiation and reinforce a local immune tolerance program. Together, these interactions establish a persistent follicular niche enriched in regulatory FCRL4⁺ memory B cells. Our findings delineate a mechanistic Tr1–FCRL4⁺ B cell axis underlying follicular hypertrophy and highlight potential immunomodulatory targets for nonsurgical management of pediatric sleep-disordered breathing.
