## Supplementary material for "Single-Cell and Spatial Analysis Reveals Retention of FCRL4⁺ Memory B Cells in Pediatric Tonsillar Hypertrophy": supple table 1

### Sheet: cohort
Sample ID	Cohort	Performed Analyses	Sex	Age	BMI	Tonsillitis	SDB	URI / year	Allergic rhinitis	Preop. tonsil size (Rt)	Preop. tonsil size (Lt)	Small (1) vs. Big (2)
1	Discovery-Main	scRNA-seq, GeoMx DSP, PhenoCycler, IHC(FCRL4), Flow cytometry	F	5	16.32	1	0	10	0	2	2	1
2	Discovery-Main	scRNA-seq, GeoMx DSP, PhenoCycler, IHC(FCRL4), Flow cytometry	M	5	19.77	1	1	7	0	2	1	1
3	Discovery-Main	scRNA-seq, GeoMx DSP, PhenoCycler, IHC(FCRL4), Flow cytometry	M	8	18.47	1	0	5	1	2	2	1
4	Discovery-Main	scRNA-seq, GeoMx DSP, PhenoCycler, IHC(FCRL4), Flow cytometry	F	7	15.34	1	0	10	0	2	2	1
5	Discovery-Main	scRNA-seq, GeoMx DSP, PhenoCycler, IHC(FCRL4), Flow cytometry	M	7	20.63	0	1	15	1	2	2	1
6	Discovery-Main	scRNA-seq, GeoMx DSP, PhenoCycler, IHC(FCRL4), Flow cytometry	F	6	15.44	0	1	4	0	3	3	2
7	Discovery-Main	scRNA-seq, GeoMx DSP, PhenoCycler, IHC(FCRL4), Flow cytometry	M	4	17.75	1	1	10	0	2	2	1
8	Discovery-Main	scRNA-seq, GeoMx DSP, PhenoCycler, IHC(FCRL4), Flow cytometry	M	5	14.83	0	1	10	1	2	2	1
9	Discovery-Main	scRNA-seq, GeoMx DSP, PhenoCycler, IHC(FCRL4), Flow cytometry	M	4	17.09	0	1	12	0	3	3	2
10	Discovery-Main	scRNA-seq, GeoMx DSP, PhenoCycler, IHC(FCRL4), Flow cytometry	F	5	16.17	1	1	7	0	4	4	2
11	Discovery-Main	scRNA-seq, GeoMx DSP, PhenoCycler, IHC(FCRL4), Flow cytometry	F	5	16.25	0	1	10	1	3	3	2
12	Discovery-Main	scRNA-seq, GeoMx DSP, PhenoCycler, IHC(FCRL4), Flow cytometry	M	5	16.34	1	0	10	0	4	4	2
13	Discovery-Main	scRNA-seq, GeoMx DSP, PhenoCycler, IHC(FCRL4), Flow cytometry	F	6	15.52	0	1	4	0	1	1	1
14	Discovery-Main	scRNA-seq, GeoMx DSP, PhenoCycler, IHC(FCRL4), IHC(CD20)	M	4	15.86	1	0	15	0	4	4	2
15	Discovery-Main	scRNA-seq, GeoMx DSP, PhenoCycler, IHC(FCRL4), IHC(CD20)	F	7	13.94	1	1	8	1	3	4	2
16	Discovery-Main	scRNA-seq, GeoMx DSP, PhenoCycler, IHC(FCRL4)	M	5	16.23	1	1	12	1	3	3	2
17	Discovery-Extended	IHC(CD20)	F	5	14.3	1	1	6	1	2	2	1
18	Discovery-Extended	IHC(CD20)	F	6	17.22	1	0	10	0	2	2	1
19	Discovery-Extended	IHC(CD20)	M	6	14.49	1	1	24	1	3	3	2
20	Discovery-Extended	IHC(CD20)	F	6	17.88	1	1	7	1	4	2	2
21	Discovery-Extended	IHC(CD20)	M	7	17.81	0	1	6	1	3	3	2
22	Discovery-Extended	IHC(CD20)	M	9	16.35	1	0	3	0	1	1	1
23	Discovery-Extended	IHC(CD20)	M	8	23.43	1	1	5	1	4	4	2
24	Discovery-Extended	IHC(CD20)	M	7	19.39	1	1	2	1	4	4	2
25	Discovery-Extended	IHC(CD20)	F	4	15.4	1	1	5	1	4	4	2
26	Discovery-Extended	IHC(CD20)	M	8	18.62	1	1	5	1	4	4	2
27	Discovery-Extended	IHC(CD20)	M	4	16.06	1	1	10	1	1	1	1
28	Discovery-Extended	IHC(CD20)	M	4	18.06	1	1	15	1	1	1	1
29	Discovery-Extended	IHC(CD20)	M	4	17.41	1	0	6	0	1	1	1
30	Discovery-Extended	IHC(CD20)	M	7	14.61	1	0	10	0	2	2	1
31	Discovery-Extended	IHC(CD20)	F	8	16.74	1	1	4	0	2	2	1
32	Discovery-Extended	IHC(CD20)	M	5	15.53	0	0	0	1	1	1	1
33	Discovery-Extended	Flow cytometry	M	4	13.37	1	1	5	1	3	3	2
34	Discovery-Extended	Flow cytometry	F	4	16.12	1	1	9	0	1	1	1
35	Discovery-Extended	Flow cytometry	F	5	16.12	1	1	8	0	2	2	1
36	Discovery-Extended	Flow cytometry	M	7	13.92	0	1	12	1	4	4	2
37	Discovery-Extended	Flow cytometry	F	13	18.77	1	1	2	1	2	2	1
38	Discovery-Extended	Flow cytometry	F	12	23.02	1	1	10	0	3	4	2
39	Discovery-Extended	Flow cytometry	M	5	23.63	1	1	5	0	3	3	2
40	Discovery-Extended	Flow cytometry	M	7	17.73	1	1	5	0	2	2	1
41	Discovery-Extended	Flow cytometry	F	7	16.16	1	1	4	1	1	1	1
42	Discovery-Extended	Flow cytometry	F	10	15.26	1	1	7	0	4	4	2
43	Discovery-Extended	Flow cytometry	M	11	19.1	1	0	20	1	1	1	1
44	Discovery-Extended	Flow cytometry	M	7	17.43	1	1	12	1	3	3	2
45	Discovery-Extended	Macsima, Flow cytometry	M	5	17.23	0	1	10	0	3	3	2
46	Validation	scRNA-seq	F	17	28.38	1	0	7	1	2	2	1
47	Validation	scRNA-seq	M	8	20.55	0	1	4	1	2	2	1
48	Validation	scRNA-seq	M	6	14.89	1	1	5	0	2	3	1
49	Validation	scRNA-seq	M	9	24.26	0	1	10	1	4	4	2
50	Validation	scRNA-seq	M	9	24.35	1	0	4	0	2	2	1
51	Validation	scRNA-seq	F	7	15.16	1	0	5	1	3	3	2
52	Validation	scRNA-seq	M	11	22.33	1	0	25	0	2	2	1
53	Validation	scRNA-seq	M	5	17.15	0	1	6	0	2	2	1
54	Validation	scRNA-seq	M	5	17.4	0	1	6	0	2	2	1
55	Validation	scRNA-seq	M	6	14.09	1	1	5	1	3	3	2
56	Validation	scRNA-seq	M	8	31.13	0	1	5	1	4	4	2
57	Validation	scRNA-seq	F	9	13.31	1	0	7	1	3	3	2
58	Validation	scRNA-seq	M	5	15.19	0	1	3	1	4	4	2
59	Validation	scRNA-seq	M	13	24.99	1	0	3	1	2	3	1
60	Validation	scRNA-seq	F	10	25.16	1	1	3	1	3	3	2
61	Validation	scRNA-seq	M	4	15.9	0	1	4	0	4	4	2
62	Validation	scRNA-seq	M	7	16.27	0	1	6	1	2	2	1
63	Validation	scRNA-seq	F	9	17.77	0	1	2	0	3	3	2
64	Validation	scRNA-seq	M	12	17.96	1	1	12	1	2	2	1
65	Validation	scRNA-seq	F	5	14.17	1	1	15	0	2	2	1
66	Validation	scRNA-seq	M	6	13.8	0	1	4	1	4	4	2
67	Validation	scRNA-seq	M	6	13.21	0	1	3	1	3	2	1
68	Validation	scRNA-seq	M	9	24.49	0	1	2	1	3	3	2
69	Validation	scRNA-seq	F	9	21.68	0	1	5	1	2	2	1
70	Validation	scRNA-seq	M	4	18.04	0	1	6	0	2	2	1
71	Validation	scRNA-seq	M	6	17.14	0	1	10	1	4	4	2
72	Validation	scRNA-seq	F	11	15.94	0	1	1	1	2	2	1
73	Validation	scRNA-seq	M	3	15.39	0	1	6	0	4	4	2
74	Validation	scRNA-seq	M	4	14.23	0	1	6	0	3	3	2
75	Validation	scRNA-seq	M	6	16.68	1	1	20	1	2	3	1
76	Validation	scRNA-seq	M	9	23.82	1	0	10	1	4	4	2
77	Validation	scRNA-seq	F	6	21.51	1	1	6	0	2	2	1
