## Supplementary material for "Single-Cell and Spatial Analysis Reveals Retention of FCRL4⁺ Memory B Cells in Pediatric Tonsillar Hypertrophy": supple table 3

### Sheet: Conserved upregulated DEGs
Conserved upregulated DEGs
264 common DEGs	845 common DEGs	13 common DEGs	6 common DEGs
TGFB1	GAPDH	SOX5	ACSL1
TSPAN33	DUSP4	SYNGR1	MYADM
LPXN	VIM	IFITM2	ALPL
PREX1	FTH1	MAP3K8	TUBB6
PRELID1	TMSB4X	ARF6	CLIC3
ATP5PB	RGS1	GPRIN3	HTR3A
TUBA4A	GPR183	BID
SPI1	FCRL4	GNG2
MTPN	CRIP1	TKT
RAB11A	IFI30	CLEC2B
GPSM3	TESC	ZBED2
ATP5PO	GSN	PIM1
CDC42	TNFRSF13B	VIM-AS1
RILPL2	LSP1
SNX3	RGS2
LAPTM5	ACP5
RNASEK	ACTG1
PSMB3	COTL1
BAX	CAPG
LIMD2	KLF6
NDUFA12	SH3BGRL3
PDIA6	ACTB
PSMB10	SRGN
VAMP8	CSRNP1
ROMO1	TPI1
GPI	BCL2A1
REEP5	HLA-DRA
CHCHD2	CTSD
LAPTM4A	ZYX
MEF2D	PPP1R15A
SEMA7A	NR4A2
HLA-E	B2M
EIF3M	GRN
RNF7	CD99
OTUB1	OSTN-AS1
TTC39C	FCGR2B
CALM3	SOCS3
EIF3L	ATP6V1F
IFNGR1	UBC
TMEM219	RGCC
BCL7B	PLD4
RHOF	CD86
EIF6	NR4A3
UBE2M	MCL1
MAGOH	ZFP36
EIF3I	RHOG
MRPL54	S100A10
TOMM22	PFN1
LMAN2	HCK
SMIM14	H3F3B
CARHSP1	NDUFS5
BIN1	C12orf75
COMT	CFL1
NDUFB5	CLIC1
DNTTIP2	IFITM1
DEGS1	TSPO
CYC1	PLP2
PSMA3	JUNB
EEA1	CTSH
WDFY1	HLA-DPB1
CLDND1	MAP1LC3B
GLRX	IDS
AP2M1	DUSP10
CNPPD1	CYTIP
SLC25A39	EIF1
MRPL11	SUB1
CSTB	SLC25A5
NUCB1	HMGA1
CYSTM1	YPEL5
MRPL44	S100A6
NDUFAF3	VSIR
CD96	CIB1
MAP2K3	ENO1
PLEK	SGK1
IDH3G	S100A11
ITPA	HLA-DPA1
SPAG7	RAC2
RBM42	BHLHE40
PPP1R15B	G3BP2
SNRNP25	UBALD2
EIF4E2	PKM
KDELR1	ATP6V0C
YARS	IRF7
EGLN2	ATP6V0B
IAH1	TSC22D3
PRDX2	ARPC3
MKRN1	FOSB
PDCD5	RAB31
STX10	YPEL3
YIPF3	PLAC8
ASMTL	S100A4
TNIP2	MYL12A
FAM50A	CTSZ
MX2	OAZ1
RUNX2	SNHG15
PRR7	HCST
ATG101	PTPN1
SLC1A4	LITAF
TUBA1C	IGFLR1
DDA1	MTHFD2
MRPL10	THEMIS2
ARL2BP	JUND
MRPL55	HLA-DQA1
POLDIP2	CD48
SPATA13	HIGD2A
GMPR2	TRABD
COMMD9	ARF5
TTC24	LMO2
ZDHHC24	KLF10
CHKA	CD82
KDELR2	TUBB4B
FAM207A	PPIA
NUDCD2	ATP5MC2
NDUFA8	CCDC50
VKORC1	PIM3
EIF4EBP1	LMNA
EXOSC1	PTPN18
SYTL3	SEC61B
MTX1	DUSP1
C12orf10	ARPC1B
G6PD	INSIG1
CMAS	UQCRH
ORMDL2	CALM2
MRPS18A	PYCARD
ERICH6-AS1	HLA-DRB1
PBDC1	HLA-B
ZDBF2	POMP
NIP7	CXCR4
C8orf76	LAMTOR5
AC087286.2	COX5A
TMEM127	CYCS
GSK3A	CD44
MRPL15	EFHD2
TPD52L2	MYL6
ACOT13	ICAM1
RANGRF	ARL6IP5
UROD	TWF2
ARL2	ARPC5
GSS	CXCR5
SLC35B2	EIF3G
ZFAND1	TYMP
AL035634.1	CLECL1
NOC4L	LGALS1
GET4	ATP6V0E1
UTS2	CORO1A
LPCAT4	CREM
B9D2	ZFAND5
MRPS23	EIF4A1
COPRS	HLA-A
KCNK12	IRF2BP2
FTSJ1	PGK1
USP12-AS1	RASGEF1B
NET1	SS18L2
BPGM	EMP3
MKNK1	TRAPPC1
NIPSNAP3A	MX1
MEMO1	RANBP2
RAVER1	FGR
CCDC102A	ISG15
CD109	SPIB
COA8	GSTK1
MAIP1	LDHA
AC058791.1	RUNX3
TP53I3	ARPC2
CD274	BRK1
TRIP4	NINJ1
C8orf82	COX8A
AGTRAP	NME2
SERPINB8	MOB1A
FUCA2	PIGT
TPMT	PGLS
GPT2	FCRLA
ASCL2	VASP
NUDT15	FXYD5
RAB34	FOS
ACY1	UQCRFS1
PMM1	GABARAPL2
GPX7	TAP1
CACNA1D	NR4A1
ZEB2-AS1	DDIT3
GIPC1	ANXA2
PAK1IP1	LIMK1
EMILIN2	PPP1CA
GTF2H4	HLA-C
LINC02099	PSMB9
SLC25A20	PRDX1
IMPDH1	DDT
THG1L	IGBP1
KBTBD4	OTUD1
S1PR2	DDIT4
ENG	COX6B1
DUSP16	ADGRE5
FUNDC1	CYTOR
CMPK2	SYS1
TRIP10	SUMO2
RAP2B	PTGER4
AC245407.2	DUSP2
ZNF444	HLA-DQB1
AICDA	NCF4
MCRIP2	ALDOA
GGACT	IVNS1ABP
PTAFR	HSH2D
PLCH2	PGAM1
SELENOI	PRDX5
CCDC43	JPT1
TTC38	PMAIP1
CCDC28B	LDHB
APBA3	SDCBP
DCTN6	KLF2
RIPK3	MIF
NTHL1	PCBP1
TICAM2	RBM38
NFKBIL1	VDAC2
AC076968.2	GNAI2
KCNMB4	ARRB2
NAPRT	CDKN2D
DNAAF4	AL135905.2
HDHD3	BTF3
SLC39A13	TAGLN2
ACADS	LY6E
AC119673.2	SSR2
TAF6	UCP2
ADAT3	EIF5
TTC9C	HMOX1
AC018521.5	CIAO2A
MIR210HG	ATP5MC3
CHPF2	GMFG
GPR146	OST4
RUSC1	ARPC4
AC073332.1	RAN
ZNF236-DT	ATP5F1C
ALPK2	PIM2
HES1	ARHGDIA
TYROBP	IFITM3
AC018682.1	SBDS
HSD17B14	CMTM7
LINC02842	SF3B5
P4HA2	BCAS2
SLC66A1	DBI
TGM2	ZEB2
CCDC24	COX7A2
PPP2R5B	PRNP
MCEMP1	CMTM6
AP5S1	MZT2A
NAGA	RPL36AL
APOL6	PSMB1
TMED1	RGS19
GNA15	GLA
FASTKD5	GUK1
ZNF668	SEC11A
PHLDA1	VPS28
CENPW	NOP10
AC090204.1	SELENOW
CHST10	GABARAP
CAMK1	DRAP1
GTSF1	UBXN1
B3GNT7	SERPINB1
IL6	CIAO2B
PNPLA4	HNRNPA0
OR2A1-AS1	UFC1
CMC4	ARHGAP9
FADS2	RBM3
PCBP4	ATP5MG
NRSN2	UQCR11
	RAB24
	MPG
	ATP5MF
	RSL24D1
	MZT2B
	AL133415.1
	PRKX
	FIBP
	RTRAF
	ATP5F1B
	NFKBIA
	GNB2
	MT2A
	PSMB8
	TRIR
	ARF1
	CAPNS1
	TPM4
	RNASET2
	CNN2
	SERTAD1
	TOR3A
	AP2S1
	CSNK2B
	DDAH2
	GPR137B
	EIF3F
	CDKN1A
	MCM5
	BCL3
	TALDO1
	COX7B
	SNHG29
	ABI3
	IER2
	DNAJC4
	WDR83OS
	H2AFV
	TMEM256
	BTG1
	FKBP8
	CALM1
	NDUFB4
	PRR13
	UBE2L6
	TPM3
	OSER1
	POLR2G
	NAPSA
	VDAC1
	TBC1D10C
	SASH3
	ENSA
	COX6A1
	PPA1
	MDH2
	UBA52
	LGMN
	CKS2
	IFI27L2
	PPP4C
	ICAM3
	SRI
	EDF1
	DNAAF2
	UBE2A
	APH1A
	ARPC5L
	CYB5R3
	MYL12B
	WDR1
	ERGIC3
	STX17-AS1
	METRNL
	NCR3
	CHPT1
	PLEKHJ1
	SEC61G
	CD19
	RBCK1
	MIR155HG
	IGHA2
	FERMT3
	ITGB7
	PTRHD1
	AHR
	DUSP5
	TBCB
	ELOF1
	PSME2
	MYL6B
	ARHGDIB
	ECH1
	SNRPF
	GRINA
	NDUFA7
	NXT1
	FUT7
	TNFRSF1B
	PPP1R18
	FOSL2
	ZNF580
	FABP5
	ADAM8
	CCR6
	VAMP5
	ETFB
	SOCS1
	EMC6
	NRARP
	TXN
	PEA15
	EMD
	ARL4A
	RNF181
	BCL9L
	RIN3
	ATF3
	NPM1
	PSMA1
	COX7A2L
	SCAMP2
	GEMIN7
	PSMB6
	MIR4435-2HG
	ATP5MD
	ABHD17A
	ISCA1
	BBC3
	UBE2L3
	SMIM26
	HERPUD2
	LYRM4
	ASAH1
	ARL4C
	SHKBP1
	DYNLT1
	LGALS3
	RBIS
	ITGAX
	CHMP1B
	RGS10
	TMEM273
	GRHPR
	MPST
	SUPT4H1
	NDUFA6
	PLGRKT
	TMUB1
	AKIRIN1
	IFI6
	LAMTOR2
	KPNA2
	TRAF4
	SEM1
	LY96
	AKIRIN2
	TSC22D4
	DBNDD2
	MMADHC
	TMEM70
	SCP2
	DCTN3
	FAM174C
	UQCC2
	ANXA7
	UQCRC2
	SF3B4
	ADGRG5
	GRASP
	TNFSF9
	BHLHE41
	FLOT1
	TGIF1
	NUTF2
	ETHE1
	BAG1
	OAS1
	ATF4
	MRPS15
	GNG10
	SPACA9
	RAB29
	AKR1B1
	PTPRCAP
	PDLIM2
	JMJD6
	PHB
	RARA
	GEM
	WEE1
	LTB
	CALHM2
	MYL9
	RAB1B
	YWHAH
	CAT
	TRAPPC3
	C4orf48
	SHFL
	SUMO3
	MPV17
	U62317.4
	FUOM
	ZBTB32
	TMEM159
	PTMS
	CD68
	PSMB2
	CD63
	TIMM13
	DOCK4
	EBI3
	MRPS6
	CLPP
	PSENEN
	METTL23
	CTSC
	SH3BP1
	PLSCR1
	NGRN
	MIR3681HG
	ARID5A
	ORAI3
	CHCHD5
	MRPL4
	CHMP5
	CCDC138
	NUDT22
	KXD1
	NDUFS8
	TSEN54
	GET3
	CTSA
	MT1F
	TEX264
	NFKBIE
	BCL2L11
	DOK2
	MRPL33
	CXorf40A
	MYO1F
	SLC25A1
	FAS
	GZF1
	FCGRT
	TXNDC17
	COPZ1
	EIF1AD
	H2AFJ
	SLAMF7
	XAF1
	HLA-DQA2
	PPM1M
	ECHS1
	VPS25
	TNFSF12
	MAP1LC3A
	PSMD3
	MIF4GD
	CD80
	TP53INP2
	GTF2F1
	CLN8
	BTG3
	RGS16
	RAB33A
	CPPED1
	MRPL40
	ODF3B
	SIGLEC6
	AL139246.5
	GTF3C6
	JOSD2
	PRELID3B
	SLC16A3
	RFXANK
	U2AF1L4
	CAPN2
	NDUFA9
	IFITM10
	PCBD1
	MRPL27
	MRPS12
	EMC7
	SVBP
	HCFC1R1
	NKG7
	PLAAT4
	GON7
	ST6GALNAC4
	BABAM1
	TMUB2
	PDCL3
	LAP3
	TAF9
	SDF2
	MYD88
	LACTB
	GPR34
	COA6
	LTA
	MRPL9
	PIK3R6
	PPIF
	TIMP1
	COPDA1
	TNFSF11
	TMEM126A
	NDUFS4
	ING3
	COMMD8
	HSCB
	DHRS9
	ARMCX6
	BCKDHA
	NUDT14
	PDLIM7
	LIME1
	TMEM14A
	AC104699.1
	AGPAT2
	AC090152.1
	CMTM3
	PRXL2C
	MACC1
	A1BG
	HINT2
	SYT11
	ADCK2
	CFAP20
	ZNF296
	IER5L
	BAK1
	C12orf49
	NRM
	FBXO6
	DALRD3
	LST1
	PDCD1
	MRPL28
	GBP1
	MAFF
	CCR1
	ACAT2
	ZNF593
	EXOSC7
	NCBP2AS2
	STX11
	AC006064.4
	ANXA4
	IRF5
	SGTA
	MRPL22
	AP1S1
	AC068282.1
	RFX2
	CARD16
	FES
	EVI2A
	DUSP8
	TMEM147
	STAC3
	MRPS11
	YRDC
	DPH3
	GPN1
	GALK1
	ATP6AP1
	ANAPC15
	MREG
	ARL5B
	RAMAC
	RRAGC
	PLIN2
	PCBP3
	HLA-DQB2
	DCTD
	TRPV2
	ARHGAP18
	MRPL39
	ALDOC
	SCO2
	DTX3
	YIF1B
	RPGR
	VPS72
	GLMP
	HOPX
	ZNF511
	RABIF
	CDK2AP1
	SERPINB6
	LINC00513
	MARCKS
	KLK1
	SLC12A9
	ACOT9
	TMEM167B
	CHST2
	TFPT
	IL18BP
	PDZD11
	ECSIT
	CSRP1
	EGR2
	RPUSD1
	CD300A
	KCTD5
	UPP1
	ACAA2
	KCTD12
	NFU1
	SLC25A19
	KLF4
	SLC12A8
	SLC39A3
	MEIKIN
	SLC35D2
	SERTAD3
	MT1X
	MFSD5
	TRAPPC2B
	FRMD8
	EIF2D
	EML2
	ZPR1
	HAUS3
	DEDD
	ARHGAP31
	PLSCR3
	PRR5
	NIPSNAP1
	CDIPT
	ATP8B4
	CHST12
	FAM219B
	TNNI2
	HCCS
	NT5C3B
	MSRB2
	FLYWCH2
	ZNF524
	DNM3
	ID2
	DPM1
	MTFP1
	ZMAT5
	MOSPD3
	PTP4A3
	DOHH
	RNF11
	ULK3
	GYG1
	HAGH
	CCR5AS
	MOAP1
	KREMEN2
	SH3BP5-AS1
	NRROS
	MLF1
	ZNRF1
	TRAF7
	AIF1
	MYC
	DYRK4
	FGD4
	MAPK3
	MAP7D1
	CDKN2AIPNL
	MPI
	MAFG
	AC017104.1
	HOTAIRM1
	SCCPDH
	MIR22HG
	ABHD4
	RTL8C
	IL10
	NFIL3
	HES4
	RFLNB
	TOX2
	LINC02416
	KEAP1
	WDR13
	ISOC2
	PCLAF
	TOR1A
	MED31
	STYXL1
	MRPL23
	SCRN2
	OVCA2
	SRRD
	BCAT1
	NABP2
	MRM3
	LINC00539
	SPATA2L
	CD70
	SMCO4
	RNF144A
	GSTZ1
	SGTB
	C15orf39
	IZUMO4
	RAP2A
	MED11
	DLL1
	USP18
	2025-03-02
	PRPSAP1
	PDXP
	IMPA2
	COQ5
	MPV17L2
	SNAPC2
	ENC1
	ALDH2
	SMIM30
	OCEL1
	AC007032.1
	KCNN4
	CISD3
	OAS3
	TRIM21
	SPATC1L
	GNGT2
	GPR25
	ALKBH3
	DRAM1
	SYNGR3
	IFT22
	FAM89B
	EGR4
	CD151
	ARL3
	CHMP6
	RRAS
	RTN2
	AL441992.1
	SERPINF1
	S100A13
	RPS6KA4
	EPOR
	AC104024.1
	ULBP2
	COMTD1
	ACOT2
	PARP3
	SGCB
	MXRA7
	AC079163.2
	SH2D2A
	GBA
	INO80B
	CNBD2
	GSTM2
	SLC25A23
	ADAP1
	AC020914.1
	NUDT16
	GATM
	ANK2
	AC022706.1
	LINC01010
	NAPA-AS1
	YIPF2
	AL391832.4
	GRWD1
	SPON2
	KLF16
	LINC01943
	ASB2
	CD300C
	AC034236.2
	MAP1LC3B2
	AC016831.1
	RBKS
	A1BG-AS1

### Sheet: Conserved upregulated DEGs_GO
Top 30 immune-related GO terms enriched among upregulated DEGs in FCRL4⁺ MBCs
Term	P-value	Adjusted P-value	Combined Score	Genes
Antigen Processing and Presentation of Exogenous Peptide Antigen (GO:0002478)	5.0741e-08	2.39715e-05	179.211	HLA-DRA;HLA-A;IFI30;FCGR2B;CTSD;HLA-DQA2;HLA-DQA1;HLA-DQB2;HLA-DRB1;HLA-DPA1;HLA-E;LGMN
Antigen Processing and Presentation of Exogenous Peptide Antigen via MHC Class II (GO:0019886)	4.69692e-07	0.000178552	163.845	HLA-DRA;IFI30;FCGR2B;CTSD;HLA-DQA2;HLA-DQA1;HLA-DQB2;HLA-DRB1;HLA-DPA1;LGMN
Negative Regulation of B Cell Proliferation (GO:0030889)	0.000112291	0.00744884	152.791	IL10;TYROBP;TNFRSF13B;CD300A;FCGR2B
MHC Class II Protein Complex Assembly (GO:0002399)	3.86654e-05	0.00368257	146.432	HLA-DRA;HLA-DQA2;HLA-DQA1;HLA-DQB2;HLA-DRB1;HLA-DPA1
Peptide Antigen Assembly With MHC Class II Protein Complex (GO:0002503)	3.86654e-05	0.00368257	146.432	HLA-DRA;HLA-DQA2;HLA-DQA1;HLA-DQB2;HLA-DRB1;HLA-DPA1
Antigen Processing and Presentation of Peptide Antigen via MHC Class II (GO:0002495)	1.09287e-06	0.000361413	136.176	HLA-DRA;IFI30;FCGR2B;CTSD;HLA-DQA2;HLA-DQA1;HLA-DQB2;HLA-DRB1;HLA-DPA1;LGMN
Negative Regulation of B Cell Activation (GO:0050869)	6.83929e-06	0.00125653	133.511	IL10;PARP3;TYROBP;TNFRSF13B;CD300A;ID2;LAPTM5;FCGR2B
Antigen Processing and Presentation of Endogenous Peptide Antigen (GO:0002483)	1.05022e-05	0.00157306	118.79	HLA-B;HLA-C;HLA-DRA;HLA-A;ULBP2;B2M;HLA-DRB1;HLA-E
Peptide Antigen Assembly With MHC Protein Complex (GO:0002501)	3.27116e-05	0.00360591	110.579	HLA-DRA;HLA-A;HLA-DQA2;HLA-DQA1;HLA-DQB2;HLA-DRB1;HLA-DPA1
Regulation of Adaptive Immune Response (GO:0002819)	3.27116e-05	0.00360591	110.579	SASH3;PYCARD;AKIRIN2;RIPK3;IRF7;AHR;FCGR2B
Regulation of T Cell Apoptotic Process (GO:0070232)	0.000320897	0.0153798	96.5255	CD274;LGALS3;PRELID1;RIPK3;PDCD1
Ag Processing and Presentation of Endogenous Pep Ag via MHC Cls I via ER Pway (GO:0002484)	0.000497292	0.0195779	79.8563	HLA-B;HLA-C;HLA-A;ULBP2;HLA-E
Ag Processing and Presentation of Endogenous Pep Ag via MHC Cls I via ER Pway, TAP-ind (GO:0002486)	0.000497292	0.0195779	79.8563	HLA-B;HLA-C;HLA-A;ULBP2;HLA-E
Antigen Processing and Presentation of Endogenous Peptide Antigen via MHC Class Ib (GO:0002476)	0.000497292	0.0195779	79.8563	HLA-B;HLA-C;HLA-A;ULBP2;HLA-E
Antigen Processing and Presentation of Peptide Antigen via MHC Class Ib (GO:0002428)	0.000497292	0.0195779	79.8563	HLA-B;HLA-C;HLA-A;ULBP2;HLA-E
Positive Regulation of Leukocyte Cell-Cell Adhesion (GO:1903039)	1.02688e-05	0.00157306	64.623	PYCARD;IL6;FUT7;NR4A3;TNFSF11;HLA-DRA;HLA-DQA2;HLA-DQA1;CD44;HLA-DQB2;HLA-DRB1;HLA-DPA1
Negative Regulation of Type I Interferon-Mediated Signaling Pathway (GO:0060339)	0.000456207	0.0195779	59.6767	OAS1;OAS3;ISG15;SMIM30;EIF4E2;USP18
Regulation of T Cell Activation (GO:0050863)	4.46633e-06	0.00105501	58.9509	PRELID1;LAPTM5;TNFRSF1B;PYCARD;LGALS3;TNFSF11;HLA-DRA;TNFSF9;PDCD1;B2M;HLA-DQA2;HLA-DQB2;HLA-DQA1;HLA-DRB1;HLA-DPA1
Positive Regulation of Lymphocyte Activation (GO:0051251)	1.61174e-05	0.00222085	58.8129	PYCARD;IL6;TYROBP;TNIP2;TNFSF11;HLA-DRA;HLA-DQA2;HLA-DQB2;HLA-DQA1;HLA-DRB1;HLA-DPA1;HLA-E
Response to Interferon-Beta (GO:0035456)	0.000147885	0.00929719	56.5471	IFITM3;IFITM1;PLSCR1;IFITM2;OAS1;CALM1;XAF1;SHFL
Regulation of B Cell Activation (GO:0050864)	0.000348909	0.0164834	52.0685	IL10;IL6;THEMIS2;TNIP2;CD19;LAPTM5;FCGR2B
Negative Regulation of Interleukin-10 Production (GO:0032693)	0.00146448	0.0410426	49.8226	CD274;TYROBP;FCGR2B;DLL1;VSIR
Negative Regulation of Lymphocyte Proliferation (GO:0050672)	0.000108793	0.00744884	46.5999	CD86;IL10;CD274;TYROBP;TNFRSF13B;CD300A;CD80;FCGR2B;HLA-DRB1;HLA-E
Positive Regulation of Regulatory T Cell Differentiation (GO:0045591)	0.00197911	0.0479826	43.561	DUSP10;SOCS1;HLA-DRA;VSIR;HLA-DRB1
Negative Regulation of Type II Interferon Production (GO:0032689)	0.000740872	0.0245006	40.402	CD274;PRNP;DDIT3;LAPTM5;RARA;VSIR;HLA-DRB1
Positive Regulation of Leukocyte Migration (GO:0002687)	0.000740872	0.0245006	40.402	LGALS3;IL6;FUT7;ZNF580;ADAM8;AIF1;ICAM1
Regulation of T Cell Mediated Cytotoxicity (GO:0001914)	0.000599866	0.0211038	36.9861	RIPK3;HLA-B;HLA-C;HLA-DRA;HLA-A;ULBP2;HLA-DRB1;HLA-E
Negative Regulation of Antigen Receptor-Mediated Signaling Pathway (GO:0050858)	0.0011541	0.0343837	34.6166	LGALS3;PRNP;CD300A;LAPTM5;LPXN;FCGR2B;GBP1
Regulation of Immune Response (GO:0050776)	6.74367e-05	0.00563156	33.2971	RIPK3;CD300A;AHR;FGR;PLSCR1;IRF7;HLA-DRA;CD300C;PDCD1;FCGR2B;B2M;HLA-DQA2;HLA-DQB2;HLA-DQA1;HLA-DRB1;HLA-DPA1
Negative Regulation of T Cell Activation (GO:0050868)	0.00048111	0.0195779	31.384	CD86;IL10;LGALS3;CD274;CD80;LAPTM5;PDCD1;VSIR;HLA-DRB1;HLA-E

### Sheet: Conserved downregulated DEGs
Conserved upregulated DEGs
102 common DEGs	29 common DEGs	1 common DEGs
ZBTB10	MALAT1	MTRNR2L12
AFF4	IGHA1
DTX1	AFF3
AP1B1	TCL1A
MARCKSL1	RALGPS2
JCHAIN	VPREB3
SDF2L1	RUNX1
LCK	AUTS2
PBRM1	MCTP2
RCOR1	AC119396.1
RBM33	NIBAN3
HIST1H1C	ITGA4
KDM4B	ZCCHC7
USP16	CR2
AGO2	CD38
PMEPA1	COL19A1
STX12	VAV3
ATXN1	TTN
TCP11L2	EIF2AK3
EHMT1	ANKRD11
CLTC	XYLT1
IMMP2L	FCHSD2
ST6GALNAC3	SNX29
BTAF1	CAB39
GPATCH8	USP22
ZSWIM6	ZC3HAV1
DYNC1H1	FCER2
PDE4D	AP1G1
SUPT5H	BANK1
VAV1
VAV3-AS1
NUCKS1
PITPNB
PTPRK
MAN2A1
GAB1
TRAK1
MON2
AEBP2
RAF1
TBL1XR1
GIT2
ZMYM2
TTC7A
STX8
USP10
ARAP1
SLMAP
AC108879.1
ADAM28
PRPSAP2
RBM25
ADIPOR2
POLR2J3
RHBDF2
NCOR2
GAB2
MICU2
SNRNP200
INO80
ARHGAP4
KPNA1
DHX36
PITPNC1
PPM1B
RBM26
PDCD10
CNOT1
PCNX4
INPP5A
IL7
FBXO42
KTN1
RMND5A
PRICKLE1
KAT6B
SPPL3
UBE2E1
PPM1A
ASCC3
GTF2F2
TASOR
TNPO1
FOXJ3
PATJ
CD2AP
DLEU2
SPECC1L
DIAPH2
AC233976.1
SSR1
NFATC1
PIK3CA
USP47
ETS1
AGO3
GNB5
STAG2
LAIR1
LEMD3
LINC01811
HDAC7

### Sheet: Conserved downregulated DEGs_GO
Immune-related GO terms enriched among downregulated DEGs in FCRL4⁺ MBCs
Term	P-value	Adjusted P-value	Combined Score	Genes
Fc-gamma Receptor Signaling Pathway (GO:0038094)	3.78811e-05	0.0185428	252.528	VAV3;FCER2;LCK;VAV1
Fc-gamma Receptor Signaling Pathway Involved in Phagocytosis (GO:0038096)	0.00039478	0.0466859	190.404	VAV3;FCER2;VAV1
Fc Receptor Mediated Stimulatory Signaling Pathway (GO:0002431)	0.000513874	0.0466859	166.458	VAV3;FCER2;VAV1
Antigen Receptor-Mediated Signaling Pathway (GO:0050851)	1.06421e-05	0.0104187	118.425	VAV3;NCOR2;PIK3CA;LCK;PDE4D;CD38;SPPL3
Fc Receptor Signaling Pathway (GO:0038093)	0.00100143	0.0466859	118.026	VAV3;LCK;VAV1
Positive Regulation of B Cell Proliferation (GO:0030890)	0.00100143	0.0466859	118.026	VAV3;IL7;CD38
T Cell Receptor Signaling Pathway (GO:0050852)	0.000293264	0.0466859	76.3399	NCOR2;PIK3CA;LCK;PDE4D;SPPL3
